# Modelling vasopressin synthesis and storage dynamics during prolonged osmotic challenge and recovery based on activity dependent upregulation of mRNA transcription

**DOI:** 10.1101/2022.06.27.497653

**Authors:** Duncan J. MacGregor

## Abstract

Hypothalamic vasopressin neurons are neuroendocrine cells which form part of the homeostatic systems that maintain osmotic pressure. In response to synaptic inputs encoding osmotic pressure and changes in plasma volume, they generate spike triggered secretion of peptide hormone vasopressin from axonal terminals in the posterior pituitary. The thousands of neurons’ secretory signals generate a summed plasma vasopressin signal acting at the kidneys to regulate water loss. Vasopressin is synthesised in cell bodies, packaged into vesicles, and transported to large stores in the pituitary terminals. Supported by activity-dependent upregulation of synthesis and transport, these stores can maintain a secretion response for several days of elevated osmotic pressure, tested by dehydration or salt loading. However, despite upregulated synthesis, stores gradually decline during sustained challenge, followed by a slow recovery. With no evidence of a store encoding feedback signal, previous modelling explained these synthesis dynamics based on activity-dependent upregulation of transcription and mRNA content. Here this model is adapted and integrated into our existing spiking and secretion model to generate a neuronal population model, able to simulate the secretion, store depletion, and replenishment, response to sustained osmotic challenge, matching the dynamics observed experimentally and making functional predictions for the cell body mechanisms.
