## Supplementary material for "Modelling vasopressin synthesis and storage dynamics during prolonged osmotic challenge and recovery based on activity dependent upregulation of mRNA transcription": osmotic challenge data tables

### Sheet: Sources
	Arima 1998	Arima H, Kondo K, Murase T, Yokoi H, Iwasaki Y, Saito H, Oiso Y. Regulation of vasopressin synthesis and release by area postrema in rats. Endocrinology. 1998 Apr;139(4):1481-6. doi: 10.1210/endo.139.4.5873. PMID: 9528924.
	Carter 1990	Carter DA, Murphy D. Vasopressin mRNA in parvocellular neurons of the rat suprachiasmatic nucleus exhibits increased poly (A) tail length following water deprivation. Neurosci Lett. 1990 Feb 5;109(1-2):180-5. doi: 10.1016/0304-3940(90)90559-r. PMID: 2314632.
	da Silveira 2007	da Silveira LT, Junta CM, Monesi N, de Oliveira-Pelegrin GR, Passos GA, Rocha MJ. Time course of c-fos, vasopressin and oxytocin mRNA expression in the hypothalamus following long-term dehydration. Cell Mol Neurobiol. 2007 Aug;27(5):575-84. doi: 10.1007/s10571-007-9144-2. PMID: 17393298.
	Fujio 2006	Fujio T, Fujihara H, Shibata M, Yamada S, Onaka T, Tanaka K, Morita H, Dayanithi G, Kawata M, Murphy D, Ueta Y. Exaggerated response of arginine vasopressin-enhanced green fluorescent protein fusion gene to salt loading without disturbance of body fluid homeostasis in rats. J Neuroendocrinol. 2006 Oct;18(10):776-85. doi: 10.1111/j.1365-2826.2006.01476.x. PMID: 16965296.
	George 1976	George JM. Vasopressin and oxytocin are depleted from rat hypothalamic nuclei after oral hypertonic saline. Science. 1976 Jul 9;193(4248):146-8. doi: 10.1126/science.935863. PMID: 935863.
	Greenwood 2015	Greenwood MP, Mecawi AS, Hoe SZ, Mustafa MR, Johnson KR, Al-Mahmoud GA, Elias LL, Paton JF, Antunes-Rodrigues J, Gainer H, Murphy D, Hindmarch CC. A comparison of physiological and transcriptome responses to water deprivation and salt loading in the rat supraoptic nucleus. Am J Physiol Regul Integr Comp Physiol. 2015 Apr 1;308(7):R559-68. doi: 10.1152/ajpregu.00444.2014. Epub 2015 Jan 28. PMID: 2…
	Jones 1969	Jones CW, Pickering BT. Comparison of the effects of water deprivation and sodium chloride imbibition on the hormone content of the neurohypophysis of the rat. J Physiol. 1969 Aug;203(2):449-58. doi: 10.1113/jphysiol.1969.sp008874. PMID: 5796472; PMCID: PMC1351455.
	Juszcak 1986	Juszczak M, Guzek JW, Lewy A. The influence of melatonin on the content of vasopressin and oxytocin in the hypothalamus and neurohypophysis in euhydrated and dehydrated male rats. J Pineal Res. 1986;3(3):199-211. doi: 10.1111/j.1600-079x.1986.tb00743.x. PMID: 3772720.
	Keil 1977	Keil LC, Severs WB. Reduction in plasma vasopressin levels of dehydrated rats following acute stress. Endocrinology. 1977 Jan;100(1):30-8. doi: 10.1210/endo-100-1-30. PMID: 830544.
	Keil 1983	Keil LC, Barbella YR, Dundore RL, Wurpel JN, Severs WB. Vasopressin release induced by water deprivation: effects of centrally administered saralasin. Neuroendocrinology. 1983 Dec;37(6):401-5. doi: 10.1159/000123583. PMID: 6657001.
	Ludwig 1996	Ludwig M, Williams K, Callahan MF, Morris M. Salt loading abolishes osmotically stimulated vasopressin release within the supraoptic nucleus. Neurosci Lett. 1996 Aug 30;215(1):1-4. doi: 10.1016/s0304-3940(96)12956-6. PMID: 8880739.
	Majzoub 1985	Majzoub JA. Vasopressin biosynthesis. In: Vasopressin, edited by R. W. Schier. New York: Raven, 1985, p. 465-474.
	Miller 1969	Miller M, Moses AM. Radioimmunoassay of vasopressin with a comparison of immunological and biological activity in the rat posterior pituitary. Endocrinology. 1969 Mar;84(3):557-62. doi: 10.1210/endo-84-3-557. PMID: 5773157.
	Morita 2001	Morita M, Kita Y, Notsu Y. Mechanism of AVP release and synthesis in chronic salt-loaded rats. J Pharm Pharmacol. 2001 Dec;53(12):1703-9. doi: 10.1211/0022357011778106. PMID: 11804401.
	Mornagui 2006	Mornagui B, Grissa A, Duvareille M, Gharib C, Kamoun A, El-Fazaa S, Gharbi N. Vasopressin and nitric oxide synthesis after three days of water or food deprivation. Acta Biol Hung. 2006 Mar;57(1):1-11. doi: 10.1556/ABiol.57.2006.1.1. PMID: 16646520.
	Morris 1982	Morris M. Neurohypophyseal response to dehydration in the spontaneously hypertensive rat. Hypertension. 1982 Jan-Feb;4(1):161-6. doi: 10.1161/01.hyp.4.1.161. PMID: 7061123.
	Negro-Vilar 1979	Negro-Vilar A, Samson WK. Dehydration-induced changes in immunoreactive vasopressin levels in specific hypothalamic structures. Brain Res. 1979 Jun 29;169(3):585-9. doi: 10.1016/0006-8993(79)90409-8. PMID: 445170.
	Nordmann 1985	Nordmann JJ. Hormone content and movement of neurosecretory granules in the rat neural lobe during and after dehydration. Neuroendocrinology. 1985 Jan;40(1):25-32. doi: 10.1159/000124047. PMID: 3969197.
	Roberts 1991	Roberts MM, Robinson AG, Hoffman GE, Fitzsimmons MD. Vasopressin transport regulation is coupled to the synthesis rate. Neuroendocrinology. 1991 Apr;53(4):416-22. doi: 10.1159/000125750. PMID: 2046874.
	Sheikh 1998	Sheikh SP, Feldthus N, Orkild H, Göke R, McGregor GP, Turner D, Møller M, Stuenkel EL. Neuropeptide Y2 receptors on nerve endings from the rat neurohypophysis regulate vasopressin and oxytocin release. Neuroscience. 1998 Jan;82(1):107-15. doi: 10.1016/s0306-4522(97)00256-x. PMID: 9483507.
	Sherman 1985	Sherman TG, Akil H, Watson SJ. Vasopressin mRNA expression: a Northern and in situ hybridization analysis. In: Vasopressin, edited by R. W. Schier. New York: Raven, 1985, p. 475-483.
	Sherman 1986	Sherman TG, McKelvy JF, Watson SJ. Vasopressin mRNA regulation in individual hypothalamic nuclei: a northern and in situ hybridization analysis. J Neurosci. 1986 Jun;6(6):1685-94. doi: 10.1523/JNEUROSCI.06-06-01685.1986. PMID: 3712004; PMCID: PMC6568715.
	Vilhardt 1970	Vilhardt H. Vasopressin content and neurosecretory material in the hypothalamo-neurohypophyseal system of rats under different states of water metabolism. Acta Endocrinol (Copenh). 1970 Apr;63(4):585-94. doi: 10.1530/acta.0.0630585. PMID: 5468280.
	Walters 1974	Walters JK, Hatton GI. Supraoptic neuronal activity in rats during five days of water deprivation. Physiol Behav. 1974 Nov;13(5):661-7. doi: 10.1016/0031-9384(74)90237-6. PMID: 4610604.
	Windle 1993	Windle RJ, Forsling ML, Smith CP, Balment RJ. Patterns of neurohypophysial hormone release during dehydration in the rat. J Endocrinol. 1993 May;137(2):311-9. doi: 10.1677/joe.0.1370311. PMID: 8326257.
	Young 1968	Young TK, Van Dyke HB. Repletion of vasopressin and oxytocin in the posterior lobe of the pituitary gland of the rat. J Endocrinol. 1968 Mar;40(3):337-42. doi: 10.1677/joe.0.0400337. PMID: 5640406.
	Yue 2008	Yue C, Mutsuga N, Sugimura Y, Verbalis J, Gainer H. Differential kinetics of oxytocin and vasopressin heteronuclear RNA expression in the rat supraoptic nucleus in response to chronic salt loading in vivo. J Neuroendocrinol. 2008 Feb;20(2):227-32. doi: 10.1111/j.1365-2826.2007.01640.x. Epub 2007 Dec 14. PMID: 18088359.
	Zingg 1986	Zingg HH, Lefebvre D, Almazan G. Regulation of vasopressin gene expression in rat hypothalamic neurons. Response to osmotic stimulation. J Biol Chem. 1986 Oct 5;261(28):12956-9. PMID: 3759944.

### Sheet: Osmo
	Osmolarity
				Day
	Rat Type	Protocol	Source	0	1	2	3	4	5	6	7
		dehydration	Nordmann 1985	295		307.3		313.5
		dehydration	Young and Van Dyke 1967	287							309
		salt load	Yue 2008	291	300.7	308.2	313.4		325.5
		dehydration	Walters 1974	293	302	308	310	319	321
		salt load	Morita 2001	280							344
		dehydration	da Silveira 2007	286.4	295.5	299.4	310.3
	Wistar Kyoto male 200-250g	dehydration	Morris 1982	289.7	292.3	294.3
		dehydration	Greenwood 2015	298.4			314.96
		salt loading	Greenwood 2015	298.4							325.24

### Sheet: Plasma Na
	Plasma Na
			Day
	Protocol	Source	0	1	2	3	4	5	6	7
	salt load	Yue 2008	137.6	141	143		147.4	148.4
	dehydration	Windle 1993	135.938	139.75	143.708
	dehydration	Arima 1998	138			142
	salt load	Sherman 1986	141.7	150.7	152.3	155.7	155	155.5	154.1			Na electrode
	salt load	Fujio 2006	142.22					153.74				automated electrolyte analyzer (electrode?)
	dehydration	da Silveira 2007	131.9	136.2	144.4	143.5
	dehydration	Mornagui 2006	137.12			146.1
	dehydration	Ludwig 1996	139.9		143.5
	salt loaded	Ludwig 1996	139.9		154.9

### Sheet: Plasma Vaso
	plasma Vaso
			Day
	Protocol	Source	0	1	2	3	4	5	6	7		Rats
	dehydration	Windle 1993	1.66	5.22	13.54
	dehydration	Keil 1983	2.1	8	12.2	16						male SD 300-400g
	dehydration	Arima 1998	1.65			12.88
	dehydration	Morris 1982	2.25451	6.52305	16.4729							male Wistar Kyoto 200-250g
	dehydration	Mornagui 2006	1.41			17.32						male Wistar 230-300g
	dehydration	Greenwood 2015	1.07			4.98
	salt loaded	Morita 2001	0.89							6.03
	salt loaded	Fujio 2006	1.12					3.76
	salt loaded	Yue 2008	1.00671	3.37435	3.93363	3.43028		4.08277
	salt loaded	Greenwood 2015	1.07							6.41
			units are pg/ml

### Sheet: mRNA content
	mRNA content
			Day
	Protocol	Source	0	1	2	3	4	5	6	7
	dehydration	Majzoub 1985	100	83	400		454					Schrier book chapter
	dehydration	Carter 1990	100	119.928	247.615	256.892
	salt loading	Sherman 1985	100	126.437	316.092	517.241	798.851		821.839			Schrier book chapter			Similar in Sherman 1986
	dehydration	Zingg 1986	100	139.465	163.211				238.462
			units are percentage of control

### Sheet: Vaso content
	Pituitary Content Depletion
			Day
	Protocol	Source	0	1	2	3	4	5	6	7	8	9	10			Units are percentage of control
	salt loading	Morita 2001	100							5.19
	dehydration + no food	Young 1967	100							5.52
	salt loading	Jones 1969	100	76.8	50.8267	31.5733		17.9733
	salt loading	Roberts 1991	100					14.9547
bioassay	dehydration	Juszcak 1986	100		69.808		35.6021
	dehydration	Nordmann 1985	100		56.7771		9.18675
	dehydration	Vilhardt 1970	100		53.09								2.96
	salt loading	George 1976	100			45.8818							23.8867
	dehydration	Negro-Vilar 1979	100			45.8101				10.0559
	dehydration	Miller 1969	100	64.9351	43.9737	28.6008	27.7193
bioassay	dehydration	Miller 1969	100	64.2671	37.7711	23.0964	17.9358
	salt loading	Sheikh 1998	100		64.1					17.96
	dehydration	Keil 1977	100		42.69
	Pituitary Content Recovery
			Day
	Protocol	Source	0	1	2	3	4	5	6	7	8	9	10	11	12	13	14	15	16
	dehydration + no food	Young 1967	5.51724	18.0564	26.7712	36.9906	43.4483	49.7179		57.9937			72.1003		81.3793		90.721		94.7962
	salt loading	Roberts 1991	14.9547	28.6798	44.8357	52.0996	68.3808	79.1514	86.9162	92.9277											hypo-osmotic during recovery
	dehydration	Nordmann 1985	9.18675	16.5663		33.7349	59.6386	62.9518	84.0361		91.1145			99.8494				95.7831
